# EpiCycle: A flexible approach for scalable, three-dimensional reconstructions of complex epithelial tissues

**DOI:** 10.64898/2026.11.20.767655

**Authors:** Elgene J. A. Quitevis, Erik C. Black, Eric Peterman, Louise Harari, Denis J. Headon, James D. Glover, Jeffrey P. Rasmussen

## Abstract

Understanding organ development and repair requires methods to precisely describe cell geometry. Recent image analysis methods allow increasingly accurate segmentation of simple epithelial tissues. However, many vertebrate organs contain more complex stratified epithelia, for which accurate 3D cellular segmentation remains challenging. Here, we describe EpiCycle, an iterative, user-friendly approach developed to address the unique segmentation challenges posed by stratified epithelia. Starting from sparse or no ground truth annotations, EpiCycle guides users through a human-in-the-loop refinement process that culminates in 3D consensus reconstruction. Through cyclical correction, annotation and model retraining, EpiCycle allows users to progressively build robust, dataset-specific segmentation models while simultaneously generating 3D ground truth. To highlight the utility of EpiCycle, we train models that generate high-confidence, tissue-level segmentation of the stratified squamous epithelium in adult zebrafish skin. We apply our approach to segmentation of mouse embryonic branching salivary glands demonstrating its versatility across organs and species. Finally, we produce and analyze quantitative measurements of stratified cell geometry in human fetal epidermis. Thus, EpiCycle enables scalable and quantitative 3D reconstructions of complex vertebrate tissues without relying on pre-existing ground truth.
