## Supplementary material for "EpiCycle: A flexible approach for scalable, three-dimensional reconstructions of complex epithelial tissues": Table S1

### Sheet: Table S1
Dataset	Organism	Transgenic line / strain	Stage	Live or fixed	Cell boundary marker	Nuclear marker	Microscope	Objective	Digital zoom	XY pixel size (µm)	Z-step (µm)	Isotropic spacing used (µm)	Bit depth	Tiled acquisition	Denoising	Stacks (n)	Used for	Prep-processing
Zebrafish juvenile trunk epidermis (developmental series)	Zebrafish	TgBAC(cdh1:cdh1-sfGFP,cryaa:Cerulean)sk95Tg; Tg(actb2:h2b-2x-mScarlet)hm63Tg	Juvenile (pre-placode to maturing scale)	Live	Cdh1-sfGFP	H2B-2x-mScarlet	Nikon A1R MP+ on Ni-E upright	16×/0.8 water dipping	6×	0.13	0.25	0.13	16-bit	Yes	Denoise.ai (NIS-Elements, Nikon)	4 (for each development data, Pre-placode, placode, scale condensate, and maturing scale)	Cross-context reconstruction (qualitative)	3D gaussian blur + Background Subtraction via ImageJ default parameters
Zebrafish adult trunk epidermis, ground truth	Zebrafish	TgBAC(cdh1:cdh1-sfGFP,cryaa:Cerulean)sk95Tg; Tg(actb2:h2b-2x-mScarlet)hm63Tg	Adult	Live	Cdh1-sfGFP	H2B-2x-mScarlet	Nikon A1R MP+ on Ni-E upright	16×/0.8 water dipping	6×	0.13	0.2	0.13 or 1.0	8-bit (stacks 1–3, 10); 16-bit (all others)	N/A -- crops	Denoise.ai (NIS-Elements, Nikon)	11 (7 development: stacks 1–5, 7, 8; 4 test: stacks 6, 9, 10, 14)	Model training and initial 2D/3D benchmarking	3D gaussian blur + Background Subtraction via ImageJ default parameters
Zebrafish adult trunk epidermis, tissue-scale	Zebrafish	TgBAC(cdh1:cdh1-sfGFP,cryaa:Cerulean)sk95Tg; Tg(actb2:h2b-2x-mScarlet)hm63Tg	Adult	Live	Cdh1-sfGFP	H2B-2x-mScarlet	Nikon A1R MP+ on Ni-E upright	16×/0.8 water dipping	6×	0.13	0.2	0.13	16-bit	Yes	Denoise.ai (NIS-Elements, Nikon)	1 stack	Tissue-scale reconstruction (in-domain)	3D gaussian blur + Background Subtraction via ImageJ default parameters
Zebrafish adult trunk epidermis, scratch wound	Zebrafish	TgBAC(cdh1:cdh1-sfGFP,cryaa:Cerulean)sk95Tg; Tg(actb2:h2b-2x-mScarlet)hm63Tg	Adult	Live	Cdh1-sfGFP	H2B-2x-mScarlet	Nikon A1R MP+ on Ni-E upright	25×/1.1 NA	4×	0.12	0.2	0.12	16-bit	Yes	Denoise.ai (NIS-Elements, Nikon)	1 stack	Targeted fine-tuning and reconstruction	3D gaussian blur + Background Subtraction via ImageJ default parameters
Human fetal/fetal digit skin	Human	Not applicable	12–14 weeks estimated gestational age	Fixed (whole mount)	α-catenin and or phalloidin (F-actin)	DAPI	Zeiss LSM 880	40×/1.3 PL APO oil	N/A	0.21	1	0.21	8-bit	No	N/A	13 stacks	Model adaptation and morphometric analysis; cross-species application	3D gaussian blur + Background Subtraction via ImageJ default parameters
Mouse embryonic salivary gland explant	Mouse	Not applicable	E14.5, cultured 48 h	Fixed (whole mount)	E-cadherin	DAPI	Zeiss LSM 780 (inverted)	40×/1.3 DIC II PL APO oil	N/A	0.26	0.5	0.26	8-bit	Yes	N/A	1 whole explant	New cell and nucleus models; whole-tissue reconstruction; cross-species application	3D gaussian blur + Background Subtraction via ImageJ default parameters
