## Supplementary material for "EpiCycle: A flexible approach for scalable, three-dimensional reconstructions of complex epithelial tissues": Table S2

### Sheet: S2a 2D AP50 per round
HITL round	Lateral median AP@50	Lateral slices (n)	Axial median AP@50	Axial slices (n)
0	0.516	638	0.586	1400
1	0.55	659	0.641	1400
2	0.581	636	0.682	1400
3	0.6	637	0.704	1400
4	0.625	634	0.726	1400
5	0.641	634	0.744	1400
6	0.663	649	0.75	1400
7	0.663	650	0.758	1400
8	0.667	649	0.761	1400
9	0.673	647	0.76	1400

### Sheet: S2b 3D AP50 per stack
Model	Shown in	Training stacks	Training split (train/val/test %)	Test stacks in training data	Stack 1 (development)	Stack 2 (development)	Stack 3 (development)	Stack 4 (development)	Stack 5 (development)	Stack 7 (development)	Stack 8 (development)	Stack 6 (test)	Stack 9 (test)	Stack 10 (test)	Stack 14 (test)
Bootstrap round 0 (HITL)	Fig 3C; Fig S3	7 development (sparse HITL slices)	None	No	0.427	0.484	0.518	0.751	0.462	0.69	0.54	0.385	0.845	0.829	0.372
Bootstrap round 4 (HITL)	Fig 3C; Fig S3	7 development (sparse HITL slices)	None	No	0.497	0.573	0.8	0.858	0.655	0.8	0.743	0.401	0.898	0.876	0.416
Bootstrap round 9 (HITL)	Fig 3C, 3E; Fig S3	7 development (sparse HITL slices)	None	No	0.512	0.576	0.8	0.822	0.739	0.828	0.761	0.427	0.909	0.848	0.44
Bootstrap round 4 + dense fine-tune, permissive (DSM)	Fig 3E; Fig S3	All 11 (dense)	80/20/0	Yes	0.467	0.555	0.757	0.791	0.757	0.779	0.734	0.678	0.913	0.932	0.67
Bootstrap round 4 + dense fine-tune, conservative	Fig S3	All 11 (dense)	40/30/30	Yes	0.503	0.549	0.765	0.81	0.717	0.744	0.725	0.649	0.879	0.926	0.646
Cellpose cyto3 fine-tuned, permissive	Fig 3E; Fig S3	All 11 (dense)	80/20/0	Yes	0.339	0.313	0.395	0.77	0.39	0.599	0.49	0.4	0.776	0.781	0.339
Cellpose cyto3 fine-tuned, higher learning rate, permissive	Fig S3	All 11 (dense)	80/20/0	Yes	0.411	0.386	0.429	0.743	0.488	0.667	0.578	0.428	0.812	0.821	0.4
From scratch, 7 development stacks, permissive	Fig S3	7 development (dense)	80/20/0	No	0.534	0.549	0.784	0.822	0.676	0.782	0.779	0.416	0.871	0.872	0.426
From scratch, 7 development stacks, conservative	Fig S3	7 development (dense)	40/30/30	No	0.511	0.536	0.732	0.822	0.569	0.763	0.73	0.384	0.887	0.888	0.388
From scratch, all 11 stacks, permissive (ceiling)	Fig 3E; Fig S3	All 11 (dense)	80/20/0	Yes	0.498	0.542	0.745	0.807	0.704	0.76	0.76	0.65	0.927	0.931	0.701
From scratch, all 11 stacks, conservative	Fig S3	All 11 (dense)	40/30/30	Yes	0.502	0.543	0.727	0.831	0.596	0.757	0.724	0.596	0.86	0.942	0.633

### Sheet: S2c 3D AP50 summary
Model	Stacks summarized	n	Median	Mean	SD	Min	Q1	Q3	Max	IQR
Bootstrap round 0 (HITL)	All 11	11	0.518	0.573	0.175	0.372	0.445	0.721	0.845	0.276
Bootstrap round 0 (HITL)	Development (7)	7	0.518	0.553	0.121	0.427	0.473	0.615	0.751	0.142
Bootstrap round 0 (HITL)	Test (4)	4	0.607	0.608	0.265	0.372	0.382	0.833	0.845	0.451
Bootstrap round 4 (HITL)	All 11	11	0.743	0.683	0.186	0.401	0.535	0.829	0.898	0.294
Bootstrap round 4 (HITL)	Development (7)	7	0.743	0.704	0.133	0.497	0.614	0.8	0.858	0.186
Bootstrap round 4 (HITL)	Test (4)	4	0.646	0.648	0.277	0.401	0.412	0.882	0.898	0.47
Bootstrap round 9 (HITL)	All 11	11	0.761	0.697	0.175	0.427	0.544	0.825	0.909	0.281
Bootstrap round 9 (HITL)	Development (7)	7	0.761	0.72	0.125	0.512	0.658	0.811	0.828	0.153
Bootstrap round 9 (HITL)	Test (4)	4	0.644	0.656	0.258	0.427	0.437	0.863	0.909	0.426
Bootstrap round 4 + dense fine-tune, permissive (DSM)	All 11	11	0.757	0.73	0.137	0.467	0.674	0.785	0.932	0.111
Bootstrap round 4 + dense fine-tune, permissive (DSM)	Development (7)	7	0.757	0.692	0.127	0.467	0.645	0.768	0.791	0.124
Bootstrap round 4 + dense fine-tune, permissive (DSM)	Test (4)	4	0.796	0.799	0.143	0.67	0.676	0.918	0.932	0.241
Bootstrap round 4 + dense fine-tune, conservative	All 11	11	0.725	0.719	0.129	0.503	0.647	0.787	0.926	0.14
Bootstrap round 4 + dense fine-tune, conservative	Development (7)	7	0.725	0.688	0.115	0.503	0.633	0.755	0.81	0.121
Bootstrap round 4 + dense fine-tune, conservative	Test (4)	4	0.764	0.775	0.149	0.646	0.648	0.891	0.926	0.243
Cellpose cyto3 fine-tuned, permissive	All 11	11	0.4	0.508	0.189	0.313	0.364	0.684	0.781	0.32
Cellpose cyto3 fine-tuned, permissive	Development (7)	7	0.395	0.471	0.164	0.313	0.364	0.544	0.77	0.18
Cellpose cyto3 fine-tuned, permissive	Test (4)	4	0.588	0.574	0.238	0.339	0.384	0.777	0.781	0.393
Cellpose cyto3 fine-tuned, higher learning rate, permissive	All 11	11	0.488	0.56	0.172	0.386	0.42	0.705	0.821	0.286
Cellpose cyto3 fine-tuned, higher learning rate, permissive	Development (7)	7	0.488	0.529	0.137	0.386	0.42	0.622	0.743	0.202
Cellpose cyto3 fine-tuned, higher learning rate, permissive	Test (4)	4	0.62	0.615	0.233	0.4	0.421	0.814	0.821	0.393
From scratch, 7 development stacks, permissive	All 11	11	0.779	0.683	0.172	0.416	0.542	0.803	0.872	0.261
From scratch, 7 development stacks, permissive	Development (7)	7	0.779	0.704	0.119	0.534	0.613	0.783	0.822	0.17
From scratch, 7 development stacks, permissive	Test (4)	4	0.649	0.646	0.26	0.416	0.423	0.871	0.872	0.448
From scratch, 7 development stacks, conservative	All 11	11	0.73	0.655	0.186	0.384	0.523	0.792	0.888	0.269
From scratch, 7 development stacks, conservative	Development (7)	7	0.73	0.666	0.124	0.511	0.553	0.748	0.822	0.195
From scratch, 7 development stacks, conservative	Test (4)	4	0.638	0.637	0.289	0.384	0.387	0.887	0.888	0.5
From scratch, all 11 stacks, permissive (ceiling)	All 11	11	0.745	0.729	0.136	0.498	0.675	0.783	0.931	0.108
From scratch, all 11 stacks, permissive (ceiling)	Development (7)	7	0.745	0.688	0.119	0.498	0.623	0.76	0.807	0.137
From scratch, all 11 stacks, permissive (ceiling)	Test (4)	4	0.814	0.802	0.148	0.65	0.688	0.928	0.931	0.24
From scratch, all 11 stacks, conservative	All 11	11	0.724	0.701	0.14	0.502	0.596	0.794	0.942	0.199
From scratch, all 11 stacks, conservative	Development (7)	7	0.724	0.669	0.122	0.502	0.569	0.742	0.831	0.173
From scratch, all 11 stacks, conservative	Test (4)	4	0.746	0.758	0.169	0.596	0.624	0.88	0.942	0.256
