## Supplementary material for "EpiCycle: A flexible approach for scalable, three-dimensional reconstructions of complex epithelial tissues": Table S3

### Sheet: Table S3
Feature	Category	Definition	Units	Computed with	Required input	Used in QC score	Used in morphospace analysis
area	Core morphology	Cell volume V: voxel count of the 3D mask × voxel volume (scikit-image regionprops 'area').	µm³ (voxels if spacing unset)	scikit-image (regionprops)	Label mask	Yes	Yes
area_filled	Core morphology	Volume after filling internal 3D holes, V_filled (regionprops 'area_filled').	µm³ (voxels if spacing unset)	scikit-image (regionprops)	Label mask		Yes
aspect_ratio	Core morphology	max(b_z, b_y, b_x) / min(b_z, b_y, b_x); b = axis-aligned bounding-box side lengths.	dimensionless	EpiCycle, from scikit-image regionprops outputs	Label mask	Yes	Yes
bbox_volume	Core morphology	V_bbox = b_z · b_y · b_x.	µm³ (voxels if spacing unset)	EpiCycle, from scikit-image regionprops outputs	Label mask		Yes
compactness	Core morphology	V / V_bbox — numerically identical to extent (legacy name; not the classical 36πV²/SA³ compactness).	dimensionless	EpiCycle, from scikit-image regionprops outputs	Label mask
equivalent_diameter	Core morphology	D_eq = (6V/π)^(1/3), diameter of the sphere of equal volume.	µm (voxels if spacing unset)	scikit-image (regionprops)	Label mask	Yes	Yes
euler_number	Core morphology	Euler characteristic of the mask (scikit-image, 3D connectivity): components − tunnels + cavities; 1 for a single solid object.	integer	scikit-image (regionprops)	Label mask		Yes
extent	Core morphology	V / V_bbox, fraction of the bounding box occupied by the cell.	dimensionless	scikit-image (regionprops)	Label mask	Yes	Yes
sphericity	Core morphology	4π r_eq² / S_bbox; r_eq = D_eq/2, S_bbox = 2(b_z b_y + b_y b_x + b_z b_x).	dimensionless	EpiCycle, from scikit-image regionprops outputs	Label mask		Yes
axis_major_length	Shape & orientation	2a, a² = (5/2)(I₀ + I₁ − I₂); I₀ ≥ I₁ ≥ I₂ = eigenvalues of the mass-normalised inertia tensor (solid-ellipsoid equivalent).	µm (voxels if spacing unset)	EpiCycle, from scikit-image regionprops outputs	Label mask		Yes
axis_minor_length	Shape & orientation	2c, c² = (5/2)(−I₀ + I₁ + I₂).	µm (voxels if spacing unset)	EpiCycle, from scikit-image regionprops outputs	Label mask		Yes
ellipsoid_solidity	Shape & orientation	V / V_ell, V_ell = (4/3)π·abc with a, b, c from the inertia eigenvalues (b² = (5/2)(I₀ − I₁ + I₂)).	dimensionless	EpiCycle, from scikit-image regionprops outputs	Label mask		Yes
fill_ratio	Shape & orientation	V / V_filled.	dimensionless	EpiCycle, from scikit-image regionprops outputs	Label mask		Yes
inertia_elongation	Shape & orientation	√(I₀ / I₂).	dimensionless	EpiCycle, from scikit-image regionprops outputs	Label mask	Yes	Yes
inertia_flatness	Shape & orientation	√(I₁ / I₀).	dimensionless	EpiCycle, from scikit-image regionprops outputs	Label mask		Yes
major_axis_z_angle	Shape & orientation	arccos|v_major · ẑ| in degrees; v_major = eigenvector of the smallest inertia eigenvalue, ẑ = imaging z axis.	degrees (0–90)	EpiCycle, from scikit-image regionprops outputs	Label mask	Yes	Yes
xy_elongation	Shape & orientation	max(b_y, b_x) / min(b_y, b_x).	dimensionless	EpiCycle, from scikit-image regionprops outputs	Label mask		Yes
z_elongation	Shape & orientation	b_z / max(b_y, b_x).	dimensionless	EpiCycle, from scikit-image regionprops outputs	Label mask		Yes
z_span	Shape & orientation	b_z, bounding-box extent along the imaging z axis.	µm (voxels if spacing unset)	EpiCycle, from scikit-image regionprops outputs	Label mask		Yes
roughness	Surface	SA / (4π r_V²), r_V = (3V/4π)^(1/3): surface area relative to an equal-volume sphere; algebraically = 1 / true_sphericity.	dimensionless	EpiCycle, from scikit-image marching-cubes surface	Label mask		Yes
solidity	Surface	V / V_hull; convex hull of boundary voxels (random subsample ≤ 1,500 points, fixed seed), spacing-aware.	dimensionless	SciPy (convex hull)	Label mask	Yes	Yes
surface_area	Surface	SA: area of the marching-cubes mesh (iso-level 0.5) of the 1-voxel-padded binary mask, spacing-aware.	µm² (voxel² if spacing unset)	scikit-image (marching cubes)	Label mask	Yes	Yes
true_sphericity	Surface	Wadell sphericity Ψ = π^(1/3)(6V)^(2/3) / SA; 1 for a sphere.	dimensionless	EpiCycle, from scikit-image marching-cubes surface	Label mask	Yes	Yes
skeleton_branches	Skeleton topology	skeleton_nodes + 1 (0 if no medial-axis voxels; 1 if fewer than 3).	count	EpiCycle (SciPy distance transform)	Label mask	Yes	Yes
skeleton_length	Skeleton topology	Number of medial-axis voxels: 3×3×3 local maxima of the voxel-grid Euclidean distance transform with distance > 1.	voxels (count; not spacing-scaled)	EpiCycle (SciPy distance transform)	Label mask		Yes
skeleton_nodes	Skeleton topology	Medial-axis voxels with more than 2 medial-axis neighbours (26-connectivity).	count	EpiCycle (SciPy distance transform)	Label mask		Yes
background_fraction	Adjacency	Background (label 0) ring voxels / all ring voxels over graduated 6-connected dilation steps r = 1…R (R = max_radius, default 5).	dimensionless (0–1)	EpiCycle (SciPy morphology)	Label mask
max_contact_fraction	Adjacency	Ring voxels of the most-contacted neighbour / all ring voxels (r = 1…R).	dimensionless (0–1)	EpiCycle (SciPy morphology)	Label mask
nearest_neighbor_distance	Adjacency	r*: smallest dilation step (6-connected, r = 1…R) at which any other label is contacted; R + 1 if none.	voxels (dilation radius; not spacing-scaled)	EpiCycle (SciPy morphology)	Label mask	Yes
neighbor_count	Adjacency	Number of distinct other labels contacted during graduated dilation, r = 1…R (R = 5 by default).	count	EpiCycle (SciPy morphology)	Label mask	Yes
intensity_max	Intensity	Maximum image intensity within the mask.	image intensity (a.u.)	scikit-image (regionprops)	Label mask + intensity image
intensity_mean	Intensity	Mean image intensity within the mask.	image intensity (a.u.)	scikit-image (regionprops)	Label mask + intensity image
intensity_min	Intensity	Minimum image intensity within the mask.	image intensity (a.u.)	scikit-image (regionprops)	Label mask + intensity image
intensity_std	Intensity	Standard deviation of image intensity within the mask.	image intensity (a.u.)	scikit-image (regionprops)	Label mask + intensity image
boundary_intensity_mean	Membrane / boundary intensity	Mean intensity in the boundary shell M ∖ erode(M, k), k = 2 erosion iterations (default).	image intensity (a.u.)	EpiCycle	Label mask + intensity image
boundary_interior_ratio	Membrane / boundary intensity	boundary_intensity_mean / interior_intensity_mean (denominator floored at 10⁻⁶).	dimensionless	EpiCycle	Label mask + intensity image
interior_intensity_mean	Membrane / boundary intensity	Mean intensity in erode(M, k) (whole-mask mean if the eroded core is empty).	image intensity (a.u.)	EpiCycle	Label mask + intensity image
z_intensity_variation	Membrane / boundary intensity	Standard deviation across z-slices of the per-slice mean intensity within the mask.	image intensity (a.u.)	EpiCycle	Label mask + intensity image
prob_boundary_drop	Probability consensus	prob_interior_mean − prob_boundary_mean.	probability difference (−1 to 1)	EpiCycle (SciPy morphology)	Label mask + probability map	Yes
prob_boundary_entropy	Probability consensus	Mean binary entropy H(p) = −p ln p − (1 − p) ln(1 − p) on the 1-voxel boundary shell M ∖ erode(M).	nats (0–ln 2)	EpiCycle (SciPy morphology)	Label mask + probability map	Yes
prob_boundary_mean	Probability consensus	Mean fused probability p on the 1-voxel boundary shell M ∖ erode(M).	probability (0–1)	EpiCycle (SciPy morphology)	Label mask + probability map
prob_edge_gradient	Probability consensus	Mean |∇p| on the boundary shell; ∇p by finite differences over the full volume.	probability per voxel	EpiCycle (SciPy morphology)	Label mask + probability map
prob_edge_gradient_std	Probability consensus	Standard deviation of |∇p| on the boundary shell.	probability per voxel	EpiCycle (SciPy morphology)	Label mask + probability map
prob_interior_mean	Probability consensus	Mean p in erode(M) (whole-mask mean if the core is empty).	probability (0–1)	EpiCycle (SciPy morphology)	Label mask + probability map
prob_mask_entropy	Probability consensus	Mean H(p) within the mask.	nats (0–ln 2)	EpiCycle (SciPy morphology)	Label mask + probability map
prob_mean	Probability consensus	Mean fused probability p within the mask.	probability (0–1)	EpiCycle (SciPy morphology)	Label mask + probability map	Yes
prob_p10	Probability consensus	10th percentile of p within the mask.	probability (0–1)	EpiCycle (SciPy morphology)	Label mask + probability map
prob_soft_hard_ratio	Probability consensus	prob_weighted_volume / mask voxel count.	dimensionless (can exceed 1)	EpiCycle (SciPy morphology)	Label mask + probability map
prob_std	Probability consensus	Standard deviation of p within the mask.	probability (0–1)	EpiCycle (SciPy morphology)	Label mask + probability map
prob_weighted_volume	Probability consensus	V_soft = Σ p over the cell's bounding box padded by 3 voxels.	voxels (probability-weighted; not spacing-scaled)	EpiCycle (SciPy morphology)	Label mask + probability map
apical_area	Cross-section profile	Mean non-zero A(z) over the apical-most ~20% of the cell's z extent (slices z_max − max(⌊0.2Δz⌋, 1) … z_max); A(z) = mask voxels in slice z, Δz = z_max − z_min. High z = apical unless invert_z is set.	pixels per slice (not spacing-scaled)	EpiCycle	Label mask		Yes
apical_basal_area_ratio	Cross-section profile	apical_area / basal_area (denominator floored at 10⁻⁶).	dimensionless	EpiCycle	Label mask		Yes
basal_area	Cross-section profile	Mean non-zero A(z) over the basal-most ~20% of the z extent (slices z_min … z_min + max(⌊0.2Δz⌋, 1)).	pixels per slice (not spacing-scaled)	EpiCycle	Label mask		Yes
cross_section_bulge	Cross-section profile	RMS residual of the linear fit of A(z) versus normalised height, divided by mean A(z).	dimensionless	EpiCycle	Label mask		Yes
cross_section_taper	Cross-section profile	OLS slope of A(z) versus normalised height (z − z_min)/Δz over occupied slices; sign reversed when invert_z is set.	pixels per unit normalised height	EpiCycle	Label mask		Yes
max_cross_section_z_relative	Cross-section profile	(argmax_z A(z) − z_min) / Δz.	dimensionless (0–1)	EpiCycle	Label mask		Yes
qc_score	Composite scores	QCᵢ = (1/F) Σ_f |z̃ᵢ(f)|; z̃ = robust z-score (median, 1.4826·MAD) clipped at ±10, computed after log(1 + x) of a curated size/intensity set plus any unbounded feature with skewness > 1; F = QC-score feature set (default 15 = rows with used_in_QC_score = Y). Optional 'pca' method = L2 norm of the top-N PC scores.	dimensionless (robust z units)	EpiCycle	Label mask (probability map for 3 of the 15 features)
