## Supplementary material for "EpiCycle: A flexible approach for scalable, three-dimensional reconstructions of complex epithelial tissues": Table S4

### Sheet: Table S4
Type	Resource	Source	Identifier or version
Organism	Zebrafish: TgBAC(cdh1:cdh1-sfGFP,cryaa:Cerulean)sk95Tg	Colak-Champollion et al., 2019	sk95Tg
Organism	Zebrafish: Tg(actb2:h2b-2x-mScarlet)hm63Tg	Peterman et al., 2025	hm63Tg
Biological sample	Human fetal digit skin (12–14 weeks estimated gestational age)	Glover et al., 2023	–
Antibody	Rabbit anti-E-cadherin	Cell Signaling Technology	Cat# 3195; RRID:AB_2291471
Antibody	Goat anti-rabbit IgG, Cy5-conjugated	Thermo Fisher Scientific	Cat# A10523; RRID:AB_2534032
Chemical	DAPI	Merck Millipore	CAS 28718-90-3
Antibody	Mouse anti-α-catenin (1:100)	Santa Cruz Biotechnology	Cat# sc-9988
Antibody	Goat anti-mouse IgG, Alexa Fluor 488 (1:500)	Life Technologies	Cat# A11029
Chemical	Alexa Fluor 647 Phalloidin (1:200)	Life Technologies	Cat# A22287
Chemical	Triton X-100	Euromedex/Sigma-Aldrich	Cat# 2000C/Cat# X100
Chemical	ProLong Gold mounting medium	Thermo Fisher Scientific	Cat# P36930
Chemical	DMEM/F-12	Gibco	Cat# 21331020
Chemical	GlutaMAX (1x)	Thermo Fisher Scientific	Cat# 35050038
Chemical	HEPES (10 mM)	Gibco	Cat# 15630080
Chemical	Insulin-transferrin-selenium (2%)	Gibco	Cat# 41400045
Chemical	Penicillin-streptomycin (2%)	Thermo Fisher Scientific	Cat# 15140122
Software	EpiCycle (napari plugin)	This study	0.1.0
Software	EpiCycle scaled-segmentation pipeline	This study	0.1.0
Software	Python (analysis environment)	Python Software Foundation	3.9
Software	Python (EpiCycle plugin requirement)	This study	>= 3.10
Software	Cellpose	Stringer et al., 2021	3.1.1.2
Software	u-Segment3D	Zhou et al., 2025	commit 5d11e1e
Software	napari	Sofroniew et al., 2025	0.8.0
Software	PyTorch	Paszke et al., 2019	2.7.1 (CUDA 11.8)
Software	NumPy	Harris et al., 2020	1.26.4
Software	SciPy	Virtanen et al., 2020	1.15.3
Software	scikit-image	van der Walt et al., 2014	0.25.2
Software	scikit-learn	Pedregosa et al., 2011	1.7.0
Software	pandas	McKinney, 2010	2.3.0
Software	umap-learn	McInnes et al., 2018	0.5.11
Software	leidenalg	Traag et al., 2019	0.11.0
Software	python-igraph	Csárdi and Nepusz, 2006	1.0.0
Software	Fiji / ImageJ	Schindelin et al., 2012	v1.54t
Software	NIS-Elements (Denoise.ai)	Nikon	v5.30.05
Software	PyQt	Riverbank Computing	PyQt6 6.9.1
