## Supplementary material for "EpiCycle: A flexible approach for scalable, three-dimensional reconstructions of complex epithelial tissues": Table S5

### Sheet: Table S5
Model	View	Starting point	Training data	Training slices (train / validation / test)	HITL rounds	Epochs	Learning rate	Batch size	Optimizer
Zebrafish bootstrap (HITL)	Lateral (XY)	None (round 0); previous round (rounds 1–9)	15 slices per development stack per round (7 stacks)	105 → 700, cumulative (no split)	10 (rounds 0–9)	1000 per round	0.01	32	SGD (momentum 0.9, weight decay 1e-5)
Zebrafish bootstrap (HITL)	Axial (XZ + YZ)	None (round 0); previous round (rounds 1–9)	15 XZ + 15 YZ slices per development stack per round (7 stacks)	210 → 1,400, cumulative (no split)	10 (rounds 0–9)	1000 per round	0.01	32	SGD (momentum 0.9, weight decay 1e-5)
Bootstrap round 4 + dense fine-tune, permissive (DSM)	Lateral (XY)	Bootstrap round 4 (lateral)	Dense slices from all 11 ground-truth stacks (80/20/0 split)	3,355 / 835 / 0	–	500	0.01	16	SGD (momentum 0.9, weight decay 1e-5)
Bootstrap round 4 + dense fine-tune, permissive (DSM)	Axial (XZ + YZ)	Bootstrap round 4 (axial)	Dense slices from all 11 ground-truth stacks (80/20/0 split)	7,238 / 1,804 / 0	–	500	0.01	16	SGD (momentum 0.9, weight decay 1e-5)
Bootstrap round 4 + dense fine-tune, conservative	Lateral (XY)	Bootstrap round 4 (lateral)	Dense slices from all 11 ground-truth stacks (40/30/30 split)	1,675 / 1,255 / 1,269	–	500	0.01	16	SGD (momentum 0.9, weight decay 1e-5)
Bootstrap round 4 + dense fine-tune, conservative	Axial (XZ + YZ)	Bootstrap round 4 (axial)	Dense slices from all 11 ground-truth stacks (40/30/30 split)	3,608 / 2,706 / 2,750	–	500	0.01	16	SGD (momentum 0.9, weight decay 1e-5)
Cellpose cyto3 fine-tuned, permissive	Lateral (XY)	Cellpose cyto3 (pretrained)	Dense slices from all 11 ground-truth stacks (80/20/0 split)	3,355 / 835 / 0	–	500	0.01	16	SGD (momentum 0.9, weight decay 1e-5)
Cellpose cyto3 fine-tuned, permissive	Axial (XZ + YZ)	Cellpose cyto3 (pretrained)	Dense slices from all 11 ground-truth stacks (80/20/0 split)	7,238 / 1,804 / 0	–	500	0.01	16	SGD (momentum 0.9, weight decay 1e-5)
Cellpose cyto3 fine-tuned, higher learning rate, permissive	Lateral (XY)	Cellpose cyto3 (pretrained)	Dense slices from all 11 ground-truth stacks (80/20/0 split)	3,355 / 835 / 0	–	500	0.1	16	SGD (momentum 0.9, weight decay 1e-5)
Cellpose cyto3 fine-tuned, higher learning rate, permissive	Axial (XZ + YZ)	Cellpose cyto3 (pretrained)	Dense slices from all 11 ground-truth stacks (80/20/0 split)	7,238 / 1,804 / 0	–	500	0.1	16	SGD (momentum 0.9, weight decay 1e-5)
From scratch, 7 development stacks, permissive	Lateral (XY)	None (from scratch)	Dense slices from the 7 development stacks (80/20/0 split)	2,069 / 515 / 0	–	500	0.01	16	SGD (momentum 0.9, weight decay 1e-5)
From scratch, 7 development stacks, permissive	Axial (XZ + YZ)	None (from scratch)	Dense slices from the 7 development stacks (80/20/0 split)	4,606 / 1,148 / 0	–	500	0.01	16	SGD (momentum 0.9, weight decay 1e-5)
From scratch, 7 development stacks, conservative	Lateral (XY)	None (from scratch)	Dense slices from the 7 development stacks (40/30/30 split)	1,033 / 774 / 782	–	500	0.01	16	SGD (momentum 0.9, weight decay 1e-5)
From scratch, 7 development stacks, conservative	Axial (XZ + YZ)	None (from scratch)	Dense slices from the 7 development stacks (40/30/30 split)	2,296 / 1,722 / 1,750	–	500	0.01	16	SGD (momentum 0.9, weight decay 1e-5)
From scratch, all 11 stacks, permissive (ceiling)	Lateral (XY)	None (from scratch)	Dense slices from all 11 ground-truth stacks (80/20/0 split)	3,355 / 835 / 0	–	500	0.01	16	SGD (momentum 0.9, weight decay 1e-5)
From scratch, all 11 stacks, permissive (ceiling)	Axial (XZ + YZ)	None (from scratch)	Dense slices from all 11 ground-truth stacks (80/20/0 split)	7,238 / 1,804 / 0	–	500	0.01	16	SGD (momentum 0.9, weight decay 1e-5)
From scratch, all 11 stacks, conservative	Lateral (XY)	None (from scratch)	Dense slices from all 11 ground-truth stacks (40/30/30 split)	1,675 / 1,255 / 1,269	–	500	0.01	16	SGD (momentum 0.9, weight decay 1e-5)
From scratch, all 11 stacks, conservative	Axial (XZ + YZ)	None (from scratch)	Dense slices from all 11 ground-truth stacks (40/30/30 split)	3,608 / 2,706 / 2,750	–	500	0.01	16	SGD (momentum 0.9, weight decay 1e-5)
Wound fine-tuned DSM	Lateral (XY)	DSM (lateral)	Manually corrected wound subregion	737 / 184 / 1	–	500	0.01	16	SGD (momentum 0.9, weight decay 1e-5)
Wound fine-tuned DSM	Axial (XZ + YZ)	DSM (axial)	Manually corrected wound subregion	819 / 204 / 1	–	500	0.01	16	SGD (momentum 0.9, weight decay 1e-5)
Human, intermediate	Lateral (XY)	DSM (lateral)	One densely annotated crop from a single stack	127 / 31 / 1	–	500	0.01	16	SGD (momentum 0.9, weight decay 1e-5)
Human, intermediate	Axial (XZ + YZ)	DSM (axial)	One densely annotated crop from a single stack	204 / 51 / 1	–	500	0.01	16	SGD (momentum 0.9, weight decay 1e-5)
Human, final (HITL)	Lateral (XY)	Human intermediate (lateral)	HITL corrections on 29 crops across 13 stacks	121, cumulative	5 rounds	500	0.01	8	SGD (momentum 0.9, weight decay 1e-5)
Human, final (HITL)	Axial (XZ + YZ)	Human intermediate (axial)	HITL corrections on 29 crops across 13 stacks	53, cumulative	5 rounds	500	0.01	8	SGD (momentum 0.9, weight decay 1e-5)
Salivary gland cell, HITL	Lateral (XY)	None (from scratch)	HITL on 8 salivary-gland regions (1024 × 1024 px); initial masks from the DSM	16, cumulative (no validation - HITL)	4 rounds	1000 per round	0.01	8	SGD (momentum 0.9, weight decay 1e-4)
Salivary gland cell, HITL	Axial (XZ + YZ)	None (from scratch)	HITL on 8 salivary-gland regions (1024 px wide, 240–261 slices deep); initial masks from the DSM	18, cumulative (no validation - HITL)	5 rounds	1000 per round	0.01	8	SGD (momentum 0.9, weight decay 1e-4)
Salivary gland cell, final	Lateral (XY)	None (from scratch)	Reconstruction-derived slices from 4 curated patches (1, 3, 4, 5)	652 / 170 / 0	–	100	0.01	32	SGD (momentum 0.9, weight decay 1e-5)
Salivary gland cell, final	Axial (XZ + YZ)	None (from scratch)	Reconstruction-derived slices from 4 curated patches (1, 3, 4, 5)	2,906 / 730 / 0	–	100	0.01	32	SGD (momentum 0.9, weight decay 1e-5)
Salivary gland nucleus, HITL	Lateral (XY)	Cellpose nuclei (pretrained)	HITL on 7 salivary-gland regions (1024 × 1024 px); initial masks from a pretrained Cellpose nuclei model	13, cumulative (no validation - HITL)	3 rounds	1000 per round	0.01	8	SGD (momentum 0.9, weight decay 1e-4)
Salivary gland nucleus, HITL	Axial (XZ + YZ)	Cellpose nuclei (pretrained)	HITL on 7 salivary-gland regions (1024 px wide, 240–261 slices deep); initial masks from a pretrained Cellpose nuclei model	10, cumulative (no validation - HITL)	2 rounds	1000 per round	0.01	8	SGD (momentum 0.9, weight decay 1e-4)
Salivary gland nucleus, final	Lateral (XY)	None (from scratch)	Reconstruction-derived slices from 2 curated patches (1, 4)	310 / 75 / 0	–	100	0.01	16	SGD (momentum 0.9, weight decay 1e-5)
Salivary gland nucleus, final	Axial (XZ + YZ)	None (from scratch)	Reconstruction-derived slices from 2 curated patches (1, 4)	1,448 / 360 / 0	–	100	0.01	16	SGD (momentum 0.9, weight decay 1e-5)
