## Supplementary material for "EpiCycle: A flexible approach for scalable, three-dimensional reconstructions of complex epithelial tissues": Table S6

### Sheet: Table S6
Step	Parameter	Value	Applies to
3D → 2D slice extraction	Slices sampled per round	15 per view per stack; minimum spacing 5 slices	Zebrafish bootstrap HITL
3D → 2D slice extraction	Axial edge buffer	50 slices	Zebrafish bootstrap HITL and dense training sets
3D → 2D slice extraction	Mask cleanup	Boundaries between touching cells removed; objects < 100 px removed; open/close (disk radius 1)	Zebrafish bootstrap HITL and dense training sets
3D → 2D slice extraction	Train / validation / test split	80 / 20 / 0 % (permissive regime); 40 / 30 / 30 % (conservative regime)	Dense training sets (DSM, ceiling, cyto3 fine-tune)
3D → 2D slice extraction	Minimum instances per slice	3 (lateral); 2 (axial)	Salivary gland (cell and nucleus)
3D → 2D slice extraction	Edge buffer	Cell: 5 (lateral), 20 (axial) slices; nucleus: 5 (lateral), 30 (axial) slices	Salivary gland (cell and nucleus)
3D → 2D slice extraction	Minimum instance size	Cell: 100 (lateral), 50 (axial) px; nucleus: 25 (lateral), 50 (axial) px	Salivary gland (cell and nucleus)
3D → 2D slice extraction	Mask cleanup	1-px boundary erosion, open/close (disk radius 1), then 1-px label expansion	Salivary gland (cell and nucleus)
Cellpose inference	Flow threshold (mask-level; reconstruction uses the probability and flow maps, not the masks)	0.4	All datasets (benchmarks, zebrafish tissue-scale and wound, salivary gland)
Cellpose inference	Cell probability threshold	0	2D and 3D benchmarks (zebrafish ground truth); Zebrafish tissue-scale and wound; Salivary gland (cell and nucleus)
Cellpose inference	Diameter / rescale	Diameter not set; rescale on	2D and 3D benchmarks (zebrafish ground truth); Salivary gland (cell and nucleus)
Cellpose inference	All settings	EpiCycle plugin defaults	Human fetal skin
3D reconstruction (u-Segment3D)	Mode	Direct, per stack	3D benchmark
3D reconstruction (u-Segment3D)	Mode	Direct, per tile	Salivary gland (cell and nucleus)
3D reconstruction (u-Segment3D)	Mode	Global reconstruction at 2× downsampling	Zebrafish tissue-scale and wound
3D reconstruction (u-Segment3D)	Probability-map pre-smoothing	No per-view pre-smoothing before aggregation (probability maps smoothed during aggregation, σ 0.8)	3D benchmark
3D reconstruction (u-Segment3D)	Flow pre-smoothing	Per-view flows smoothed, σ 1.5 (u-Segment3D default)	3D benchmark
3D reconstruction (u-Segment3D)	Probability-map pre-smoothing	σ 2.5 across planes, 1.0 in-plane (flows not smoothed)	Salivary gland (cell and nucleus)
3D reconstruction (u-Segment3D)	Gradient-descent iterations / momentum / decay	50 / 0.98 / 0.001	3D benchmark
3D reconstruction (u-Segment3D)	Gradient-descent iterations / momentum / decay	25 / 0.98 / 0.001	Salivary gland (cell and nucleus)
3D reconstruction (u-Segment3D)	Gradient-descent iterations / momentum / decay	300 / 0.9 / 0.25 (wound), 0.3 (tissue-scale)	Zebrafish tissue-scale and wound
3D reconstruction (u-Segment3D)	Minimum object size	u-Segment3D defaults (foreground components < 1,000 voxels and cells < 200 voxels removed; cells larger than mean + 10 SD removed)	3D benchmark
3D reconstruction (u-Segment3D)	All settings	EpiCycle plugin defaults	Human fetal skin
Tiling	Tile size / overlap	1024 px / 25 %	Salivary gland (cell and nucleus); Zebrafish tissue-scale and wound
Tiling	Tissue depth range	Slices with mean intensity > 0.07 in the reference channel	Salivary gland (cell and nucleus); Zebrafish tissue-scale and wound
Stitching	IoU threshold / minimum shared voxels	0.25 / 10	Salivary gland (cell and nucleus)
Post-stitch cleaning	Minimum object size	200 voxels	Salivary gland (cell and nucleus)
Post-stitch cleaning	Island removal	Components < 1 % of the largest removed	Salivary gland (cell and nucleus)
Post-stitch cleaning	Surface smoothing	Signed-distance smoothing, σ 1.5 voxels	Salivary gland (cell and nucleus)
Cell–nucleus reconciliation	Nucleus carving	Nuclei crossing a cell boundary split; pieces kept if ≥ 20 % of the in-cell nucleus	Salivary gland (cell and nucleus)
Cell–nucleus reconciliation	Minimum cell fragment	100 voxels	Salivary gland (cell and nucleus)
Cell–nucleus reconciliation	Carved-nucleus smoothing	σ 1.5 voxels	Salivary gland (cell and nucleus)
Quality control	QC score	Mean absolute robust z-score over 15 features (see feature dictionary), clipped at ±10	Human fetal skin
Quality control	Contact-graph dilation radius	5 voxels	Human fetal skin
Morphospace	Features	31 (see feature dictionary)	Human fetal skin
Morphospace	Transform / scaling	log(1 + x) for features with |skew| > 1; robust scaling (median, IQR); clipped at ±5	Human fetal skin
Morphospace	PCA components	10	Human fetal skin
Morphospace	Clustering	Leiden on a 15-nearest-neighbour graph of the PCs (edge weight exp(−distance))	Human fetal skin
Morphospace	Leiden resolution	1.0 in figures (16 clusters); also computed 0.3, 0.5, 1.5, 2.0, 2.5, 3.0	Human fetal skin
Morphospace	UMAP (display only)	15 neighbours, minimum distance 0.1	Human fetal skin
Morphospace	Random seed	42	Human fetal skin
Niche embedding	Contact graph	Contacts ≥ 100 shared voxels; edges weighted by contact area; per stack	Human fetal skin
Niche embedding	Self-weight α	0 in figures; tested 0, 0.3, 0.5, 0.7	Human fetal skin
Niche embedding	Diffusion steps T	3 in figures; tested 1–10	Human fetal skin
Niche embedding	Niche Leiden resolution	1.5 in figures (20 clusters)	Human fetal skin
